# Genome dynamics across the radiation of a mega-diverse genus

**DOI:** 10.1101/2025.09.17.676772

**Authors:** L Campos-Dominguez, TE Kongsted, L Cure, M Downie, A Martinez-Martinez, C Fan, L-N Dong, Y-H Tseng, A-Q Hu, K-F Chung, J Pellicer, IJ Leitch, A Bombarely, AD Twyford, CA. Kidner

## Abstract

Understanding the drivers of species diversity and rapid radiations is a major goal in evolutionary biology. *Begonia* is one of the most species-rich angiosperm genera with 2,164 species currently identified. This genus exhibits considerable variation in chromosome number and a wide range of genome sizes, allowing us to associate genome dynamics with divergence and speciation at a range of temporal scales. We investigate all main radiations within the Begoniaceae family using five previously published *Begonia* genomes and seven new genome assemblies. We show that *Begonia* species show more complex, repetitive and dynamic genomes overall than their close relative, the monotypic *Hillebrandia sandwicensis*. We identify families of repetitive elements that have recently expanded in species from two different highly speciose Southeast Asian sections and two large Neotropical radiations. Detailed characterisation of genomes from species belonging to two parallel radiations, one in Southeast Asia (*Begonia* section *Coelocentrum*) and the other in the Neotropics (*Begonia* section *Gireoudia*), revealed recent expansion in LTR retrotransposons (LTR-RTs) and satellite DNA, in contrast to more species-poor closely related clades. We further investigate variation in repetitive elements within species, finding that accessions from a population of the widespread *Begonia heracleifolia* with unusually large genomes show a markedly higher satellite repeat and Ty3/Gypsy LTR-RT content associated with the expansion of a few abundant repeat lineages. We find that accessions derived from this population show lower seed viability in crosses with other conspecific populations, and thus identify a direct link between expansions of repetitive DNA and the process of genetic isolation. These results show how genome dynamics may promote speciation in one of the most diverse flowering plant genera.
