## supplementary table 1 for "Genome dynamics across the radiation of a mega-diverse genus"

### Sheet: Stable1
Species name	Section	Origin	Collected by (institution)	Accession id
Hillebrandia sandwicensis	Genus outgroup	Hawaii	NTBG (USA)	N/A
Begonia dregei	Augustia	South Africa	RBGE (UK)	20030633
Begonia conchifolia	Coelocentrum	Costa Rica	RBGE (UK)	20042082
Begonia socotrana	Peltaugustia	Socotra	RBGE (UK)	20000294
Begonia bipinnatifida	Petermannia	Papua New Guinea	RBGE (UK)	20090801b
Begonia johnstonii	Rostrobegonia	Tanzania	RBGE (UK)	20131209
Begonia luxurians	Pritzelia	Brazil	RBGE (UK)	19685494
Begonia urophilla	Gireoudia	Mexico	Academia Sinica (Taiwan)	Chang221
Begonia barkeri	Gireoudia	Mexico	Academia Sinica (Taiwan)	Chang233
Begonia mazae	Gireoudia	Mexico	Academia Sinica (Taiwan)	Chang239
Begonia plebeja	Gireoudia	Mexico	Academia Sinica (Taiwan)	Chang244
Begonia thiemei	Gireoudia	Mexico	Academia Sinica (Taiwan)	Chang249
Begonia peltata	Gireoudia	Mexico	Academia Sinica (Taiwan)	Chang254
Begonia ludicra	Gireoudia	Mexico	Academia Sinica (Taiwan)	Chang265
Begonia karwinskyana	Gireoudia	Mexico	Academia Sinica (Taiwan)	Chang275
Begonia hydrocotylifolia	Gireoudia	Mexico	Academia Sinica (Taiwan)	Chang291
Begonia sartorii	Gireoudia	Mexico	Academia Sinica (Taiwan)	Hu334
Begonia sericoneura	Gireoudia	Mexico	Academia Sinica (Taiwan)	Hu337
Begonia heracleifolia	Gireoudia	Mexico	Academia Sinica (Taiwan)	Hu344
Begonia mariti	Gireoudia	Mexico	Academia Sinica (Taiwan)	Hu345
Begonia pustulata	Gireoudia	Mexico	Academia Sinica (Taiwan)	Hu347
Begonia involucrata	Gireoudia	Mexico	Academia Sinica (Taiwan)	Hu354
Begonia alice-clarkiae	Gireoudia	Mexico	Academia Sinica (Taiwan)	Hu367
Begonia nelumbiifolia	Gireoudia	Mexico	Academia Sinica (Taiwan)	Hu377
Begonia lindleyana	Gireoudia	Costa Rica	Academia Sinica (Taiwan)	Hu395
Begonia stigmosa	Gireoudia	Mexico	Academia Sinica (Taiwan)	Hu404
Begonia sousae	Gireoudia	Mexico	RBGE (UK)	20100334
Begonia multistaminea	Gireoudia	Mexico	RBGE (UK)	20071056
Begonia almedana	Gireoudia	Mexico	RBGE (UK)	20100266
Begonia urophylla	Gireoudia	Mexico	RBGE (UK)	20082084
Begonia pseudodaedalea	Gireoudia	Mexico	RBGE (UK)	20100379
Begonia pruinata	Gireoudia	Costa Rica	RBGE (UK)	20070430
Begonia manicata	Gireoudia	Mexico	RBGE (UK)	20100428
Begonia corredorana	Gireoudia	Costa Rica	RBGE (UK)	20071055
Begonia cardiocarpa	Gireoudia	Costa Rica	RBGE (UK)	20051398
Begonia pinetorum	Gireoudia	Mexico	RBGE (UK)	20100268
Begonia calzadae	Gireoudia	Mexico	RBGE (UK)	20100348
Begonia crassicaulis	Gireoudia	Mexico	RBGE (UK)	20131495
Begonia calderonii	Gireoudia	Mexico	RBGE (UK)	20100288
Begonia heydei	Parietoplacentalia	Costa Rica	RBGE (UK)	20131992
Begonia oaxacana	Parietoplacentalia	Guatemala	RBGKew (UK)	N/A
Begonia pseudodryadis	Coelocentrum	China	Academia Sinica (Taiwan)	Peng20530
Begonia luzhaiensis	Coelocentrum	China	Academia Sinica (Taiwan)	Huang 18-6
Begonia cavaleriei	Coelocentrum	China	Academia Sinica (Taiwan)	Peng20500
Begonia wangii	Coelocentrum	China	Academia Sinica (Taiwan)	Leong3346
Begonia mashanica	Coelocentrum	China	Academia Sinica (Taiwan)	Peng24357
Begonia longa	Coelocentrum	Vietnam	Academia Sinica (Taiwan)	Peng 20076
Begonia pengi	Coelocentrum	China	Academia Sinica (Taiwan)	Peng20724
Begonia semiparietalis	Coelocentrum	China	Academia Sinica (Taiwan)	Peng20327
Begonia chongzuoensis	Coelocentrum	China	Academia Sinica (Taiwan)	Peng20390
Begonia locii	Coelocentrum	Vietnam	Academia Sinica (Taiwan)	Peng 21943
Begonia montaniformis	Coelocentrum	Vietnam	Academia Sinica (Taiwan)	Peng24610
Begonia fangii	Coelocentrum	China	Academia Sinica (Taiwan)	Peng19778
Begonia longgangensis	Coelocentrum	China	Academia Sinica (Taiwan)	Peng 22930
Begonia longistyla	Coelocentrum	China	Academia Sinica (Taiwan)	Peng 20435
Begonia lanternaria	Coelocentrum	China	Academia Sinica (Taiwan)	Peng18828
Begonia masoniana	Coelocentrum	China	Chinese Academy of Sciences	N/A
